# Directed evolution for cell separation in natural isolates of budding yeast reveals selection to deactivate *AMN1* and the Rim101 pathway in haploids and selection in favor of Hawthorne’s deletion in diploids

**DOI:** 10.1101/2024.05.03.592462

**Authors:** Benjamin Galeota-Sprung, Erik Pritchard, Crystal Huang, Amy Fernandez, Paul Sniegowski

## Abstract

Natural isolates of the yeast *Saccharomyces cerevisiae* were evolved under a transfer protocol that selected for cell separation and against clumpy growth. Whole-genome sequencing of haploid populations revealed strong selection to deactivate *AMN1*, a known regulator of post-mitotic cell separation, as well as multiple instances of loss-of-function mutations on the Rim101 pathway, pointing to a previously unknown role of the Rim101 pathway in regulating cell separation. In diploid populations, we observed repeated large partial deletions of chromosome III caused by fusions of the mating type loci *MAT* and HMR (Hawthorne’s deletion) or *MAT* and *HML* (Strathern’s circle). We measured the spontaneous rate of Hawthorne’s deletion and found that it is within an order of magnitude of previously measured rates of whole-chromosome aneuploidy. A diploid population in which neither large deletion was detected instead fixed a heterozygous nonsynonymous mutation to the calcium channel *CCH1*, also pointing to a novel role for this gene in relation to cell separation.
