## Supplementary material for "Directed evolution for cell separation in natural isolates of budding yeast reveals selection to deactivate *AMN1* and the Rim101 pathway in haploids and selection in favor of Hawthorne’s deletion in diploids": All mutations observed

### Sheet: haploids
Chr	Position	REF	ALT	CloneNameOrig	PopulationName	Day	YfpLoc	CatNum	ActualAnc	ActualPloidy	SourceFile	GeneStd	GeneSystematic	Type0	Type1	Type2	Detail	Notes
chrIV	851733	ATTTTTTTTTCAT	ATTTTTTTTTTCAT	2055-d57-r1-c1	H5a	57	YFP175	YPS3770	YPS2055	haploid	h2055_manually_reviewed_variants.tsv	UME6	YDR207C	coding	ins1bp	frameshift	c.2499_2500insA|p.Ter837fs|2499/2511	See Strudwick 2010 (10.1128/MCB.00390-10)
chrXV	828943	ATTTTTTTTATAC	ATTTTTTTATAC	2055-d57-r1-c1	H5a	57	YFP175	YPS3770	YPS2055	haploid	h2055_manually_reviewed_variants.tsv	RIM20	YOR275C	coding	del1bp	frameshift	c.1597delA|p.Asn535fs|1597/1986
chrII	551549	A	T	2055-d57-r2-c1	H6a	57	YFP175	YPS3771	YPS2055	haploid	h2055_manually_reviewed_variants.tsv	AMN1	YBR158W	coding	subst	nonsense	c.1336A>T|p.Arg446*|1336/1650
chrXIII	628108	G	C	2055-d57-r2-c1	H6a	57	YFP175	YPS3771	YPS2055	haploid	h2055_manually_reviewed_variants.tsv	SGS1	YMR190C	coding	subst	syn	c.195C>G|p.Thr65Thr|195/4344
chrMT	25283	T	A	2055-d57-r2-c1	H6a	57	YFP175	YPS3771	YPS2055	haploid	h2055_manually_reviewed_variants.tsv	VAR1	VAR1	noncoding	subst	downstream	c.*4410T>A
chrII	551330	GAT	TAA	2055-d57-r3-c1	H7a	57	YFP175	YPS3772	YPS2055	haploid	h2055_manually_reviewed_variants.tsv	AMN1	YBR158W	coding	mnp	nonsense	c.1117_1119delGATinsTAA|p.Asp373*|1117/1650
chrIX	100531	CAATAATAATAATAATAATAATAATAATAATAATAAC	CAATAATAATAATAATAATAATAATAATAATAATAATAAC	2055-d57-r3-c1	H7a	57	YFP175	YPS3772	YPS2055	haploid	h2055_manually_reviewed_variants.tsv	ASG1	YIL130W	coding	ins3bp	inframeins	c.2604_2606dupTAA|p.Asn869dup|2607/2901	Necessary for biofilm formation (Andersen 2014 10.1534/g3.114.010892)
chrXI	36770	CATATATATATATATATATATATATATATC	CATATATATATATATATATATATATATATATC	2055-d57-r3-c1	H7a	57	YFP175	YPS3772	YPS2055	haploid	h2055_manually_reviewed_variants.tsv	YKL214C	YKL214C	noncoding	ins2bp	upstream	c.-4950_-4949insAT
chrXII	52649	TTATATATATATATATATATATATATATATTTATTTAC	TTATATATATATATATATATATATATATATATTTATTTAC	2055-d57-r3-c1	H7a	57	YFP175	YPS3772	YPS2055	haploid	h2055_manually_reviewed_variants.tsv	RNP1	YLL046C	noncoding	ins2bp	upsream	c.-4588_-4587insAT
chrXII	553423	A	C	2055-d57-r3-c1	H7a	57	YPS175	YPS3772	YPS2055	haploid	h2055_manually_reviewed_variants.tsv	UTP13	YLR222C	coding	subst	syn	c.1653T>G|p.Ser551Ser|1653/2454
chrMT	6100	GTTTTATTTTATTTTATTTTATTTTATTTTATTTTATTTTATTTTATTTTATTTTATTTTATTTTATTTAATTTAATTTAATTTTAATTAGGTTAATAAATAG	GTTTTATTTTATTTTATTTTATTTTATTTTATTTTATTTTATTTTATTTTATTTTATTTTATTTAATTTAATTTAATTTTAATTAGGTTAATAAATAG	2055-d57-r3-c1	H7a	57	YFP175	YPS3772	YPS2055	haploid	h2055_manually_reviewed_variants.tsv	tRNA-E_ttc	tRNA-E_ttc	noncoding	del5bp	upstream	c.-132_-128delTATTT
chrVII	408967	ATTTTCG	ATTTTTCG	2055-d57-r4-c1	H8a	57	YFP175	YPS3773	YPS2055	haploid	h2055_manually_reviewed_variants.tsv	RIM8	YGL045W	coding	ins1bp	frameshift	c.1060dupT|p.Ser354fs|1061/1629
chrXII	823392	CAAAAAACT	CAAAAACT	2055-d57-r4-c1	H8a	57	YPS175	YPS3773	YPS2055	haploid	h2055_manually_reviewed_variants.tsv	STE11	YLR362W	coding	del1bp	frameshift	c.708delA|p.Lys236fs|708/2184
chrII	551156	A	T	2070-d45-r3-c1	H3	45	NA	YPS3721	YPS2070	haploid	h2070_manually_reviewed_variants.tsv	AMN1	YBR158W	coding	subst	nonsense	c.943A>T|p.Lys315*|943/1650	This day 45 clone is not represented in Fig. 1
chrV	244205	A	G	2070-d45-r3-c1	H3	45	NA	YPS3721	YPS2070	haploid	h2070_manually_reviewed_variants.tsv	SPO73	YER046W	coding	subst	missense	c.184A>G|p.Lys62Glu|184/432
chrXI	561816	G	T	2070-d45-r3-c1	H3	45	NA	YPS3721	YPS2070	haploid	h2070_manually_reviewed_variants.tsv	LAS1	YKR063C	coding	subst	missense	c.43C>A|p.Leu15Ile|43/1509
chrXIV	197846	G	T	2070-d45-r3-c1	H3	45	NA	YPS3721	YPS2070	haploid	h2070_manually_reviewed_variants.tsv	SIN4	YNL236W	coding	subst	missense	c.1907G>T|p.Cys636Phe|1907/2925	See Jin 2008 (10.1091/mbc.E07– 05– 0519)
chrXV	756642	G	T	2070-d45-r3-c1	H3	45	NA	YPS3721	YPS2070	haploid	h2070_manually_reviewed_variants.tsv	MCP1	YOR228C	coding	subst	missense	c.631C>A|p.Leu211Ile|631/909
chrMT	5011			2070-d45-r3-c1	H3	45	NA	YPS3721	YPS2070	haploid	h2070_manually_reviewed_variants.tsv	tRNA-X_cacg	tRNA-X_cacg	noncoding	del1bp	upstream	c.-1002delA
chrII	551568	G	A	2070-d57-r1-c1	H1	57	YFP175	YPS3774	YPS2070	haploid	h2070_manually_reviewed_variants.tsv	AMN1	YBR158W	coding	subst	missense	c.1355G>A|p.Cys452Tyr|1355/1650
chrXIII	286782	A	C	2070-d57-r1-c1	H1	57	YFP175	YPS3774	YPS2070	haploid	h2070_manually_reviewed_variants.tsv	SOK2	YMR016C	coding	subst	missense	c.1441T>G|p.Leu481Val|1441/2355	Negative regulator of pseudohyphal growth
chrXIV	711794	C	G	2070-d57-r1-c1	H1	57	YFP175	YPS3774	YPS2070	haploid	h2070_manually_reviewed_variants.tsv	HOL1	YNR055C	coding	subst	missense	c.676G>C|p.Val226Leu|676/1761
chrII	551698	GAAAAAATC	GAAAAAAATC	2070-d57-r2-c1	H2	57	YFP175	YPS3775	YPS2070	haploid	h2070_manually_reviewed_variants.tsv	AMN1	YBR158W	coding	ins1bp	frameshift	c.1491dupA|p.Ser498fs|1492/1650
chrXI	264693	G	A	2070-d57-r2-c1	H2	57	YFP175	YPS3775	YPS2070	haploid	h2070_manually_reviewed_variants.tsv	YJU3	YKL094W	coding	subst	missense	c.910G>A|p.Asp304Asn|910/942
chrXV	1072617	TGGTGT	TGTGT	2070-d57-r2-c1	H2	57	YFP175	YPS3775	YPS2070	haploid	h2070_manually_reviewed_variants.tsv	NA	NA	noncoding	del1bp	chr_end	c.-4314delC
chrXVI	456027	G	T	2070-d57-r2-c1	H2	57	YFP175	YPS3775	YPS2070	haploid	h2070_manually_reviewed_variants.tsv	DIG1	YPL049C	noncoding	subst	upstream	c.-3151C>A
chrII	551600	C	T	2070-d57-r3-c1	H3	57	YFP175	YPS3776	YPS2070	haploid	h2070_manually_reviewed_variants.tsv	AMN1	YBR158W	coding	subst	missense	c.1387C>T|p.Leu463Phe|1387/1650
chrVII	889232	T	C	2070-d57-r3-c1	H3	57	YFP175	YPS3776	YPS2070	haploid	h2070_manually_reviewed_variants.tsv	CCH1	YGR217W	coding	subst	syn	c.363T>C|p.Val121Val|363/6120
chrXVI	597482	T	G	2070-d57-r3-c1	H3	57	YFP175	YPS3776	YPS2070	haploid	h2070_manually_reviewed_variants.tsv	AGC1	YPR021C	coding	subst	syn	c.924A>C|p.Leu308Leu|924/2709
chrII	551628	T	C	606-d57-r1-c1	H5b	57	YFP175	YPS3766	YPS2055	haploid	h2055_manually_reviewed_variants.tsv	AMN1	YBR158W	coding	subst	missense	c.1415T>C|p.Leu472Pro|1415/1650
chrIV	1332387	A	C	606-d57-r1-c1	H5b	57	YFP175	YPS3766	YPS2055	haploid	h2055_manually_reviewed_variants.tsv	TSA2	YDR453C	noncoding	subst	upstream	c.-4115T>G
chrVI	106370	C	T	606-d57-r1-c1	H5b	57	YFP175	YPS3766	YPS2055	haploid	h2055_manually_reviewed_variants.tsv	EPL1	YFL024C	coding	subst	syn	c.2346G>A|p.Gln782Gln|2346/2529
chrVI	199273	GATAATAATAATAATAATAATAATAAC	GATAATAATAATAATAATAATAATAATAAC	606-d57-r1-c1	H5b	57	YFP175	YPS3766	YPS2055	haploid	h2055_manually_reviewed_variants.tsv	FAB1	YFR019W	coding	ins3bp	inframeins	c.1746_1748dupTAA|p.Asn583dup|1749/6819
chrXIII	619395	G	T	606-d57-r1-c1	H5b	57	YFP175	YPS3766	YPS2055	haploid	h2055_manually_reviewed_variants.tsv	MRPS17	YMR188C	coding	subst	missense	c.654C>A|p.Asn218Lys|654/714
chrXIII	550453	G	A	606-d57-r2-c1	H6b	57	YFP175	YPS3767	YPS2055	haploid	h2055_manually_reviewed_variants.tsv	RIM13	YMR154C	coding	subst	nonsense	c.328C>T|p.Gln110*|328/2184
chrII	551330	GAT	TAA	606-d57-r3-c1	H7b	57	YFP175	YPS3768	YPS2055	haploid	h2055_manually_reviewed_variants.tsv	AMN1	YBR158W	coding	mnp	nonsense	c.1117_1119delGATinsTAA|p.Asp373*|1117/1650
chrII	89846	G	T	606-d57-r3-c1	H7b	57	YFP175	YPS3768	YPS2055	haploid	h2055_manually_reviewed_variants.tsv	UBP13	YBL067C	coding	subst	syn	c.339C>A|p.Ile113Ile|339/2244
chrIV	818780	G	C	606-d57-r3-c1	H7b	57	YFP175	YPS3768	YPS2055	haploid	h2055_manually_reviewed_variants.tsv	UPS3	YDR185C	coding	subst	missense	c.398C>G|p.Ser133Cys|398/540
chrXII	823980	C	A	606-d57-r3-c1	H7b	57	YFP175	YPS3768	YPS2055	haploid	h2055_manually_reviewed_variants.tsv	STE11	YLR362W	coding	subst	nonsense	c.1290C>A|p.Cys430*|1290/2184
chrXV	844118	AATATATATATATATATATATATATATATATAGG	AATATATATATATATATATATATATATATATATAGG	606-d57-r3-c1	H7b	57	YFP175	YPS3768	YPS2055	haploid	h2055_manually_reviewed_variants.tsv	YOR287C	YOR287C	noncoding	ins2bp	upstream	c.-2833_-2832insTA
chrVIII	47131	G	T	606-d57-r4-c1	H8b	57	YFP175	YPS3769	YPS2055	haploid	h2055_manually_reviewed_variants.tsv	RIM101	YHL027W	coding	subst	missense	c.551G>T|p.Cys184Phe|551/1893
chrXII	397851	G	T	606-d57-r4-c1	H8b	57	YFP175	YPS3769	YPS2055	haploid	h2055_manually_reviewed_variants.tsv	ZRT2	YLR130C	coding	subst	missense	c.1001C>A|p.Thr334Lys|1001/1269
chrXII	824579	C	A	606-d57-r4-c1	H8b	57	YFP175	YPS3769	YPS2055	haploid	h2055_manually_reviewed_variants.tsv	STE11	YLR362W	coding	subst	missense	c.1889C>A|p.Ser630Tyr|1889/2184
Clone	Count	CountNuclearOnly
H1	3	3
H2	4	4
H3	9	8
H5a	2	2
H6a	3	2
H7a	6	5
H8a	2	2
H5b	5	5
H6b	1	1
H7b	5	5
H8b	3	3

### Sheet: diploids
Chr	Position	REF	ALT	CloneNameOrig	PopulationName	Day	YfpLoc	CatNum	ActualAnc	ActualPloidy	SourceFile	GeneStd	GeneSystematic	GT	Type0	Type1	Type2	Detail	Notes
chrIX	440687	TGGTGTGTGGG	TGGGTGTGTGGG	602d57r1c1	D1	57			YPS602	diploid	d602_manually_reviewed_variants.tsv		YIR042C	0/1	noncoding	ins1bp	upstream	c.-3837_-3836insC
chrXIV	618125	A	C	602d57r1c1	D1	57			YPS602	diploid	d602_manually_reviewed_variants.tsv	YNR003C	YNR003C	0/1	coding	subst	nonsyn	c.25T>G|p.Leu9Val|25/954
chrVII	368824	A	G	602d57r2c1	D2	57			YPS602	diploid	d602_manually_reviewed_variants.tsv	AFT1	YGL071W	0/1	coding	subst	stop_lost&splice_region_variant	c.2072A>G|p.Ter691Trpext*?
chrVII	686218	T	C	602d57r2c1	D2	57			YPS602	diploid	d602_manually_reviewed_variants.tsv	CLB1	YGR108W	1/1	coding	subst	syn	c.1011T>C|p.Ser337Ser|1011/1416
chrXIV	481996	TAAAAAAAAAAAAAAATACTCAAATAC	TAAAAAAAAAAAAAAAATACTCAAATAC	602d57r2c1	D2	57			YPS602	diploid	d602_manually_reviewed_variants.tsv	MLF3	YNL074C	0/1	noncoding	ins1bp	upstream	c.-4945_-4944insT
chrVII	891851	C	A	602d57r3c5	D3	57			YPS602	diploid	d602_manually_reviewed_variants.tsv	CCH1	YGR217W	0/1	coding	subst	nonsyn	c.2982C>A|p.Phe994Leu|2982/6120	Thought to be causative
chrVII	684382	G	T	602d57r4c5	D4	57			YPS602	diploid	d602_manually_reviewed_variants.tsv	SRB5	YGR104C	0/1	noncoding	subst	upstream	c.-4462C>A
chrXII	616867	A	G	602d57r4c5	D4	57			YPS602	diploid	d602_manually_reviewed_variants.tsv	CQD2	YLR253W	0/1	coding	subst	nonsyn	c.1031A>G|p.Asp344Gly|1031/1710
chrXIII	830670	T	C	606d29r1c1	D5	29			YPS606	diploid	d606_manually_reviewed_variants.tsv	HSH155	YMR288W	0/1	coding	subst	nonsyn	c.2900T>C|p.Leu967Pro|2900/2916	All clones share, perhaps seeded in.
chrXIV	664864	C	T	606d29r1c1	D5	29			YPS606	diploid	d606_manually_reviewed_variants.tsv	SSK2	YNR031C	0/1	coding	subst	nonsyn	c.3427G>A|p.Glu1143Lys|3427/474	HOG pathway
chrXVI	501944	C	T	606d29r1c1	D5	29			YPS606	diploid	d606_manually_reviewed_variants.tsv	ULP1	YPL020C	0/1	coding	subst	nonsyn	c.1291G>A|p.Asp431Asn|1291/1866
chrIV	397404	C	T	606d29r2c1	D6	29			YPS606	diploid	d606_manually_reviewed_variants.tsv	YDL031W	YDL031W	0/1	coding	subst	nonsyn	c.929C>T|p.Pro310Leu|929/2988
chrIV	577227	A	T	606d29r2c1	D6	29			YPS606	diploid	d606_manually_reviewed_variants.tsv	IPT1	YDR072C	1/1	coding	subst	nonsense	c.1463T>A|p.Leu488*|1463/1584
chrXII	253946	T	C	606d29r2c1	D6	29			YPS606	diploid	d606_manually_reviewed_variants.tsv	SHM2	YLR058C	0/1	coding	subst	syn	c.618A>G|p.Arg206Arg|618/1410
chrXIII	179996	T	C	606d29r2c1	D6	29			YPS606	diploid	d606_manually_reviewed_variants.tsv	RRN11	YML043C	0/1	coding	subst	nonsyn	c.185A>G|p.Asn62Ser|185/1524
chrXIII	830670	T	C	606d29r2c1	D6	29			YPS606	diploid	d606_manually_reviewed_variants.tsv	HSH155	YMR288W	0/1	coding	subst	nonsyn	c.2900T>C|p.Leu967Pro|2900/2916	All clones share, perhaps seeded in.
chrXVI	299161	G	T	606d29r2c1	D6	29			YPS606	diploid	d606_manually_reviewed_variants.tsv	RPL5	YPL131W	0/1	coding	subst	nonsyn	c.754G>T|p.Ala252Ser|754/894
chrII	227841	G	A	606d29r3c1	D7	29			YPS606	diploid	d606_manually_reviewed_variants.tsv	UTP20	YBL004W	0/1	coding	subst	syn	c.5883G>A|p.Lys1961Lys|5883/7482
chrII	277489	G	A	606d29r3c1	D7	29			YPS606	diploid	d606_manually_reviewed_variants.tsv	POA1	YBR022W	0/1	noncoding	subst	upstream	c.-69G>A
chrVII	358290	C	G	606d29r3c1	D7	29			YPS606	diploid	d606_manually_reviewed_variants.tsv	HNM1	YGL077C	0/1	coding	subst	nonsyn	c.372G>C|p.Gln124His|372/1692
chrXIII	830670	T	C	606d29r3c1	D7	29			YPS606	diploid	d606_manually_reviewed_variants.tsv	HSH155	YMR288W	0/1	coding	subst	nonsyn	c.2900T>C|p.Leu967Pro|2900/2916	All clones share, perhaps seeded in.
chrXV	1031734	C	T	606d29r3c1	D7	29			YPS606	diploid	d606_manually_reviewed_variants.tsv	AMF1	YOR378W	0/1	noncoding	subst	upstream	c.-675C>T
chrX	175479	C	A	606d29r4c1	D8	29			YPS606	diploid	d606_manually_reviewed_variants.tsv	PBS2	YJL128C	0/1	coding	subst	nonsyn	c.1106G>T|p.Gly369Val|1106/2007	HOG pathway
chrXIII	830670	T	C	606d29r4c1	D8	29			YPS606	diploid	d606_manually_reviewed_variants.tsv	HSH155	YMR288W	0/1	coding	subst	nonsyn	c.2900T>C|p.Leu967Pro|2900/2916	All clones share, perhaps seeded in.
chrXIV	601825	TCCAGCACCTCCAGCACCGC	TCCAGCACCTCCAGCACCGCCAGCACCTCCAGCACCGC	606d29r4c1	D8	29			YPS606	diploid	d606_manually_reviewed_variants.tsv	SIS1	YNL007C	0/1	coding	ins18bp	conservative_inframe_insertion	c.253_254insGCGGTGCTGGAGGTGCTG|p.Gly85_Gly86insGlyAlaGlyGlyAlaGly|253/1080	in-frame insertion of 6 AA
Clone	Count
D1	2
D2	3
D3	1
D4	2
D5	3
D6	6
D7	5
D8	3
